# The sole essential low molecular weight tropomyosin isoform of *Caenorhabditis elegans* is essential for pharyngeal muscle function

**DOI:** 10.1101/2024.12.13.628433

**Authors:** Michael J. Kimmich, Meaghan A. Geary, Lei Mi-Mi, SarahBeth D. Votra, Christopher D. Pellenz, Sumana Sundaramurthy, David Pruyne

## Abstract

Tropomyosin is an actin-binding protein that plays roles ranging from regulating muscle contraction to controlling cytokinesis and cell migration. The simple nematode *Caenorhabditis elegans* provides a useful model for studying the core functions of tropomyosin in an animal, having a relatively simple anatomy, and a single tropomyosin gene, *lev-11*, that produces seven isoforms. Three higher molecular weight isoforms (LEV-11A, D, O) regulate contraction of body wall and other muscles, but comparatively less is known of the functions of four lower molecular weight isoforms (LEV-11C, E, T, U). We demonstrate here *C. elegans* can survive with a single low molecular weight isoform, LEV-11E. Mutants disrupted for LEV-11E die as young larvae, whereas mutants disrupted for all other short isoforms are viable with no overt phenotype. Vertebrate low molecular weight tropomyosins are often considered “nonmuscle” isoforms, but we find LEV-11E localizes to sarcomeric thin filaments in pharyngeal muscle, and co-precipitates from worm extracts with the formin FHOD-1, which is also associated with thin filaments in pharyngeal muscle. Pharyngeal sarcomere organization is grossly normal in larvae lacking LEV-11E, indicating the tropomyosin is not required to stabilize thin filaments, but pharyngeal pumping is absent, suggesting LEV-11E regulates actomyosin activity similar to higher molecular weight sarcomeric tropomyosin isoforms.
