## Supplementary Table S1 for "The sole essential low molecular weight tropomyosin isoform of *Caenorhabditis elegans* is essential for pharyngeal muscle function"

### Sheet: Supplementary Table 1
Supplementary Table S1. Total spectrum counts for proteins in pre-IP extracts of mixed stage animals.
identified protein†	fhod-1(+)‡	fhod-1(Δ)‡
Cluster of Actin-1/3 OS=Caenorhabditis elegans GN=act-1 PE=1 SV=2 (ACT1_CAEEL)	463	296
Actin-1/3 OS=Caenorhabditis elegans GN=act-1 PE=1 SV=2	419	269
Actin-2 OS=Caenorhabditis elegans GN=act-2 PE=3 SV=3	410	260
Protein ACT-5 OS=Caenorhabditis elegans GN=act-5 PE=3 SV=1	63	50
Myosin-4 OS=Caenorhabditis elegans GN=unc-54 PE=4 SV=1	403	354
Myosin-2 OS=Caenorhabditis elegans GN=myo-2 PE=2 SV=2	217	206
Myosin-1 OS=Caenorhabditis elegans GN=let-75 PE=2 SV=3	176	157
Myosin-3 OS=Caenorhabditis elegans GN=myo-3 PE=2 SV=1	147	128
Cluster of Paramyosin OS=Caenorhabditis elegans GN=unc-15 PE=1 SV=1 (MYSP_CAEEL)	122	142
Paramyosin OS=Caenorhabditis elegans GN=unc-15 PE=1 SV=1	122	142
Vitellogenin-6 OS=Caenorhabditis elegans GN=vit-6 PE=1 SV=5	91	163
Cluster of Vitellogenin-5 OS=Caenorhabditis elegans GN=vit-5 PE=2 SV=2 (VIT5_CAEEL)	89	163
Vitellogenin-5 OS=Caenorhabditis elegans GN=vit-5 PE=2 SV=2	72	137
Vitellogenin-3 OS=Caenorhabditis elegans GN=vit-3 PE=1 SV=1	57	111
Vitellogenin-4 OS=Caenorhabditis elegans GN=vit-4 PE=1 SV=3	55	108
Protein MYO-5 OS=Caenorhabditis elegans GN=myo-5 PE=4 SV=1	67	54
Cluster of Vitellogenin-2 OS=Caenorhabditis elegans GN=vit-2 PE=1 SV=5 (VIT2_CAEEL)	54	96
Vitellogenin-2 OS=Caenorhabditis elegans GN=vit-2 PE=1 SV=5	52	90
Vitellogenin-1 OS=Caenorhabditis elegans GN=vit-1 PE=1 SV=2	29	54
ATP synthase subunit beta, mitochondrial OS=Caenorhabditis elegans GN=atp-2 PE=1 SV=2	52	51
Cluster of Protein ANT-1.1, isoform a OS=Caenorhabditis elegans GN=ant-1.1 PE=2 SV=1 (O45865_CAEEL)	43	47
Protein ANT-1.1, isoform a OS=Caenorhabditis elegans GN=ant-1.1 PE=2 SV=1	43	47
Protein NMY-1 OS=Caenorhabditis elegans GN=nmy-1 PE=4 SV=2	42	27
Cluster of Tubulin beta-2 chain OS=Caenorhabditis elegans GN=tbb-2 PE=3 SV=1 (TBB2_CAEEL)	41	37
Tubulin beta-2 chain OS=Caenorhabditis elegans GN=tbb-2 PE=3 SV=1	39	36
Protein TBB-1 OS=Caenorhabditis elegans GN=tbb-1 PE=3 SV=1	39	33
Elongation factor 1-alpha OS=Caenorhabditis elegans GN=eft-3 PE=2 SV=1	34	26
Cluster of Myosin regulatory light chain 1 OS=Caenorhabditis elegans GN=mlc-1 PE=4 SV=1 (MLR1_CAEEL)	32	30
Myosin regulatory light chain 2 OS=Caenorhabditis elegans GN=mlc-2 PE=1 SV=1	27	24
Myosin regulatory light chain 1 OS=Caenorhabditis elegans GN=mlc-1 PE=4 SV=1	26	24
Protein C44B7.10 OS=Caenorhabditis elegans GN=C44B7.10 PE=4 SV=3	30	20
Tropomyosin isoforms a/b/d/f OS=Caenorhabditis elegans GN=lev-11 PE=1 SV=1	29	28
ATP synthase subunit alpha, mitochondrial OS=Caenorhabditis elegans GN=H28O16.1 PE=1 SV=1	29	26
Protein T25F10.6, isoform a OS=Caenorhabditis elegans GN=CELE_T25F10.6 PE=2 SV=1	29	22
Uncharacterized NOP5 family protein K07C5.4 OS=Caenorhabditis elegans GN=K07C5.4 PE=3 SV=1	29	17
Protein KETN-1, isoform a OS=Caenorhabditis elegans GN=ketn-1 PE=4 SV=1	28	31
Protein NOL-5 OS=Caenorhabditis elegans GN=nol-5 PE=4 SV=1	27	17
Protein UNC-22, isoform g OS=Caenorhabditis elegans GN=unc-22 PE=4 SV=1	27	3
Cluster of Probable DNA topoisomerase 2 OS=Caenorhabditis elegans GN=K12D12.1 PE=3 SV=2 (TOP2_CAEEL)	24	16
Probable DNA topoisomerase 2 OS=Caenorhabditis elegans GN=K12D12.1 PE=3 SV=2	24	16
Elongation factor 2 OS=Caenorhabditis elegans GN=eef-2 PE=1 SV=4	24	12
Protein unc-87 OS=Caenorhabditis elegans GN=unc-87 PE=1 SV=3	23	16
Protein NMY-2 OS=Caenorhabditis elegans GN=nmy-2 PE=2 SV=1	23	14
Pyruvate carboxylase 1 OS=Caenorhabditis elegans GN=pyc-1 PE=1 SV=1	22	35
Protein EAT-6 OS=Caenorhabditis elegans GN=eat-6 PE=2 SV=1	22	22
Cluster of Tubulin alpha-2 chain OS=Caenorhabditis elegans GN=tba-2 PE=2 SV=1 (TBA2_CAEEL)	21	19
Tubulin alpha-2 chain OS=Caenorhabditis elegans GN=tba-2 PE=2 SV=1	20	17
Protein TBA-1, isoform b OS=Caenorhabditis elegans GN=tba-1 PE=3 SV=1	17	14
Alcohol dehydrogenase 1 OS=Caenorhabditis elegans GN=sodh-1 PE=1 SV=2	21	15
Calcium ATPase OS=Caenorhabditis elegans GN=sca-1 PE=2 SV=1	20	17
Myosin, essential light chain OS=Caenorhabditis elegans GN=mlc-3 PE=1 SV=1	19	22
Lamin-1 OS=Caenorhabditis elegans GN=lmn-1 PE=1 SV=2	19	16
Heat shock 70 kDa protein A OS=Caenorhabditis elegans GN=hsp-1 PE=1 SV=2	18	15
Intermediate filament protein ifb-1 OS=Caenorhabditis elegans GN=ifb-1 PE=1 SV=1	17	22
Protein T08B2.7, isoform b OS=Caenorhabditis elegans GN=CELE_T08B2.7 PE=2 SV=1	17	20
Protein FASN-1 OS=Caenorhabditis elegans GN=fasn-1 PE=4 SV=2	17	9
Probable voltage-dependent anion-selective channel OS=Caenorhabditis elegans GN=R05G6.7 PE=3 SV=2	16	22
rRNA 2'-O-methyltransferase fibrillarin OS=Caenorhabditis elegans GN=fib-1 PE=3 SV=1	15	11
Protein TNT-2, isoform a OS=Caenorhabditis elegans GN=tnt-2 PE=2 SV=1	15	8
V-type proton ATPase catalytic subunit A OS=Caenorhabditis elegans GN=vha-13 PE=1 SV=3	15	8
Troponin T OS=Caenorhabditis elegans GN=mup-2 PE=2 SV=1	14	11
Glyceraldehyde-3-phosphate dehydrogenase 2 OS=Caenorhabditis elegans GN=gpd-2 PE=3 SV=2	14	8
Protein TSN-1 OS=Caenorhabditis elegans GN=tsn-1 PE=4 SV=1	14	8
Regulator of chromosome condensation OS=Caenorhabditis elegans GN=ran-3 PE=4 SV=1	14	4
Intermediate filament protein ifb-2 OS=Caenorhabditis elegans GN=ifb-2 PE=1 SV=1	13	20
Cytochrome b-c1 complex subunit 1, mitochondrial OS=Caenorhabditis elegans GN=ucr-1 PE=3 SV=2	13	15
60S ribosomal protein L4 OS=Caenorhabditis elegans GN=rpl-4 PE=1 SV=3	13	8
Guanine nucleotide-binding protein subunit beta-2-like 1 OS=Caenorhabditis elegans GN=rack-1 PE=1 SV=3	13	7
Putative H/ACA ribonucleoprotein complex subunit 4 OS=Caenorhabditis elegans GN=K01G5.5 PE=3 SV=1	13	6
Protein ACP-6 OS=Caenorhabditis elegans GN=acp-6 PE=4 SV=2	13	5
Protein F01G4.6, isoform b OS=Caenorhabditis elegans GN=CELE_F01G4.6 PE=2 SV=1	12	15
Cluster of Transitional endoplasmic reticulum ATPase homolog 2 OS=Caenorhabditis elegans GN=cdc-48.2 PE=1 SV=2 (TERA2_CAEEL)	12	12
Transitional endoplasmic reticulum ATPase homolog 2 OS=Caenorhabditis elegans GN=cdc-48.2 PE=1 SV=2	10	11
Transitional endoplasmic reticulum ATPase homolog 1 OS=Caenorhabditis elegans GN=cdc-48.1 PE=1 SV=1	10	9
60S ribosomal protein L7 OS=Caenorhabditis elegans GN=rpl-7 PE=1 SV=1	12	11
Protein DHS-28 OS=Caenorhabditis elegans GN=dhs-28 PE=3 SV=1	12	10
Protein FLN-1, isoform a OS=Caenorhabditis elegans GN=fln-1 PE=2 SV=1	12	8
40S ribosomal protein S2 OS=Caenorhabditis elegans GN=rps-2 PE=3 SV=1	12	6
Cluster of Troponin I 2 OS=Caenorhabditis elegans GN=unc-27 PE=2 SV=2 (TNNI2_CAEEL)	12	5
Troponin I 2 OS=Caenorhabditis elegans GN=unc-27 PE=2 SV=2	10	5
Troponin I 1 OS=Caenorhabditis elegans GN=tni-1 PE=2 SV=1	4	0
Muscle M-line assembly protein unc-89 OS=Caenorhabditis elegans GN=unc-89 PE=1 SV=3	12	3
Trypsin OS=Sus scrofa PE=1 SV=1	11	14
Tropomyosin isoforms c/e OS=Caenorhabditis elegans GN=lev-11 PE=1 SV=1	11	14
Protein LEC-1, isoform b OS=Caenorhabditis elegans GN=lec-1 PE=1 SV=1	11	12
Annexin OS=Caenorhabditis elegans GN=nex-1 PE=2 SV=1	11	12
Succinate dehydrogenase [ubiquinone] flavoprotein subunit, mitochondrial OS=Caenorhabditis elegans GN=sdha-1 PE=1 SV=3	11	11
Bifunctional glyoxylate cycle protein OS=Caenorhabditis elegans GN=gei-7 PE=1 SV=2	11	10
F-actin-capping protein subunit alpha OS=Caenorhabditis elegans GN=cap-1 PE=2 SV=1	11	5
Heat shock protein 90 OS=Caenorhabditis elegans GN=daf-21 PE=1 SV=1	11	5
Probable V-type proton ATPase subunit B OS=Caenorhabditis elegans GN=vha-12 PE=1 SV=1	11	3
Probable enoyl-CoA hydratase, mitochondrial OS=Caenorhabditis elegans GN=ech-6 PE=1 SV=1	10	14
Protein Y69A2AR.18, isoform a OS=Caenorhabditis elegans GN=CELE_Y69A2AR.18 PE=2 SV=1	10	11
Protein LAF-1, isoform b OS=Caenorhabditis elegans GN=laf-1 PE=2 SV=1	10	10
Protein ACDH-12, isoform a OS=Caenorhabditis elegans GN=acdh-12 PE=2 SV=1	10	9
40S ribosomal protein S3 OS=Caenorhabditis elegans GN=rps-3 PE=3 SV=1	10	8
Protein NUO-5, isoform a OS=Caenorhabditis elegans GN=nuo-5 PE=2 SV=1	10	8
Protein MTCH-1, isoform a OS=Caenorhabditis elegans GN=mtch-1 PE=3 SV=1	10	8
Coronin-like protein cor-1 OS=Caenorhabditis elegans GN=cor-1 PE=3 SV=2	10	3
Enolase OS=Caenorhabditis elegans GN=enol-1 PE=1 SV=3	10	0
High mobility group protein 1.1 OS=Caenorhabditis elegans GN=hmg-1.1 PE=4 SV=1	9	9
60S ribosomal protein L3 OS=Caenorhabditis elegans GN=rpl-3 PE=2 SV=1	9	7
Protein UNC-70, isoform c OS=Caenorhabditis elegans GN=unc-70 PE=2 SV=1	9	6
Protein C08H9.2, isoform a OS=Caenorhabditis elegans GN=C08H9.2 PE=2 SV=2	9	6
Protein SPC-1, isoform a OS=Caenorhabditis elegans GN=spc-1 PE=2 SV=2	8	19
Probable clathrin heavy chain 1 OS=Caenorhabditis elegans GN=chc-1 PE=3 SV=1	8	13
Protein ATP-3, isoform a OS=Caenorhabditis elegans GN=atp-3 PE=2 SV=1	8	13
Gelsolin-like protein 1 OS=Caenorhabditis elegans GN=gsnl-1 PE=1 SV=1	8	11
Probable succinyl-CoA ligase [ADP-forming] subunit beta, mitochondrial OS=Caenorhabditis elegans GN=F47B10.1 PE=3 SV=1	8	8
14-3-3-like protein 2 OS=Caenorhabditis elegans GN=ftt-2 PE=1 SV=1	8	8
Probable arginine kinase F46H5.3 OS=Caenorhabditis elegans GN=F46H5.3 PE=1 SV=2	8	7
Keratin, type II cytoskeletal 1 OS=Homo sapiens GN=KRT1 PE=1 SV=6	8	7
14-3-3-like protein 1 OS=Caenorhabditis elegans GN=par-5 PE=1 SV=2	8	7
40S ribosomal protein SA OS=Caenorhabditis elegans GN=rps-0 PE=1 SV=3	8	6
Troponin I 4 OS=Caenorhabditis elegans GN=tni-4 PE=2 SV=2	8	5
Aspartic protease 1 OS=Caenorhabditis elegans GN=asp-1 PE=2 SV=1	8	5
60S ribosomal protein L5 OS=Caenorhabditis elegans GN=rpl-5 PE=3 SV=1	8	5
Protein F53A2.7 OS=Caenorhabditis elegans GN=CELE_F53A2.7 PE=3 SV=2	8	5
40S ribosomal protein S3a OS=Caenorhabditis elegans GN=rps-1 PE=3 SV=2	8	4
Protein F49H12.5 OS=Caenorhabditis elegans GN=CELE_F49H12.5 PE=4 SV=1	8	4
Probable malate dehydrogenase, mitochondrial OS=Caenorhabditis elegans GN=mdh-1 PE=3 SV=1	8	4
Protein PCK-2, isoform a OS=Caenorhabditis elegans GN=pck-2 PE=2 SV=1	8	4
FACT complex subunit spt-16 OS=Caenorhabditis elegans GN=spt-16 PE=3 SV=1	8	0
Probable aconitate hydratase, mitochondrial OS=Caenorhabditis elegans GN=aco-2 PE=1 SV=2	8	0
Protein IMMT-1 OS=Caenorhabditis elegans GN=immt-1 PE=4 SV=2	7	14
Protein ATN-1, isoform c OS=Caenorhabditis elegans GN=atn-1 PE=4 SV=1	7	8
Protein LEC-2, isoform a OS=Caenorhabditis elegans GN=lec-2 PE=2 SV=2	7	8
Probable isocitrate dehydrogenase [NAD] subunit alpha, mitochondrial OS=Caenorhabditis elegans GN=F43G9.1 PE=1 SV=3	7	8
Protein TKT-1 OS=Caenorhabditis elegans GN=tkt-1 PE=4 SV=1	7	8
60S acidic ribosomal protein P0 OS=Caenorhabditis elegans GN=rpa-0 PE=1 SV=3	7	7
Cluster of Heat shock 70 kDa protein C OS=Caenorhabditis elegans GN=hsp-3 PE=1 SV=2 (HSP7C_CAEEL)	7	7
Heat shock 70 kDa protein C OS=Caenorhabditis elegans GN=hsp-3 PE=1 SV=2	7	7
Stress-induced protein 1 OS=Caenorhabditis elegans GN=sip-1 PE=1 SV=1	7	6
Dihydrolipoyl dehydrogenase, mitochondrial OS=Caenorhabditis elegans GN=dld-1 PE=2 SV=2	7	6
Casein kinase I isoform alpha OS=Caenorhabditis elegans GN=kin-19 PE=3 SV=1	7	5
40S ribosomal protein S4 OS=Caenorhabditis elegans GN=rps-4 PE=1 SV=1	7	5
Aspartate--tRNA ligase, cytoplasmic OS=Caenorhabditis elegans GN=drs-1 PE=3 SV=1	7	5
Protein F38E9.5 OS=Caenorhabditis elegans GN=CELE_F38E9.5 PE=4 SV=2	7	5
Protein CPL-1, isoform a OS=Caenorhabditis elegans GN=cpl-1 PE=3 SV=1	7	4
Probable citrate synthase, mitochondrial OS=Caenorhabditis elegans GN=cts-1 PE=1 SV=1	7	3
Adenosylhomocysteinase OS=Caenorhabditis elegans GN=ahcy-1 PE=1 SV=1	7	0
Protein B0511.6 OS=Caenorhabditis elegans GN=B0511.6 PE=3 SV=2	7	0
Protein ASB-2 OS=Caenorhabditis elegans GN=asb-2 PE=4 SV=1	6	13
Histone H4 OS=Caenorhabditis elegans GN=his-1 PE=1 SV=2	6	11
Protein UCR-2.1, isoform a OS=Caenorhabditis elegans GN=ucr-2.1 PE=2 SV=1	6	9
Protein disulfide-isomerase 2 OS=Caenorhabditis elegans GN=pdi-2 PE=1 SV=1	6	8
Protein CYC-1 OS=Caenorhabditis elegans GN=cyc-1 PE=4 SV=1	6	8
Probable isocitrate dehydrogenase [NAD] subunit beta, mitochondrial OS=Caenorhabditis elegans GN=C37E2.1 PE=3 SV=1	6	7
60S ribosomal protein L12 OS=Caenorhabditis elegans GN=rpl-12 PE=3 SV=1	6	7
Protein MYO-6, isoform a OS=Caenorhabditis elegans GN=myo-6 PE=2 SV=2	6	6
Protein F36A2.7 OS=Caenorhabditis elegans GN=CELE_F36A2.7 PE=4 SV=1	6	6
Protein GDI-1, isoform a OS=Caenorhabditis elegans GN=gdi-1 PE=2 SV=1	6	6
Protein DEB-1, isoform c OS=Caenorhabditis elegans GN=deb-1 PE=2 SV=1	6	5
Calreticulin OS=Caenorhabditis elegans GN=crt-1 PE=1 SV=1	6	4
40S ribosomal protein S15 OS=Caenorhabditis elegans GN=rps-15 PE=1 SV=3	6	4
Protein PLP-1 OS=Caenorhabditis elegans GN=plp-1 PE=4 SV=1	6	0
POD-1 OS=Caenorhabditis elegans GN=pod-1 PE=2 SV=1	6	0
40S ribosomal protein S5 OS=Caenorhabditis elegans GN=rps-5 PE=3 SV=1	6	0
Protein F58E10.3, isoform a OS=Caenorhabditis elegans GN=CELE_F58E10.3 PE=2 SV=1	6	0
Cluster of Keratin, type II cytoskeletal 2 epidermal OS=Homo sapiens GN=KRT2 PE=1 SV=2 (K22E_HUMAN)	5	12
Keratin, type II cytoskeletal 2 epidermal OS=Homo sapiens GN=KRT2 PE=1 SV=2	5	12
Probable splicing factor, arginine/serine-rich 3 OS=Caenorhabditis elegans GN=rsp-3 PE=1 SV=2	5	8
Cluster of Protein RAB-1 OS=Caenorhabditis elegans GN=rab-1 PE=2 SV=1 (Q9UAQ6_CAEEL)	5	8
Protein RAB-1 OS=Caenorhabditis elegans GN=rab-1 PE=2 SV=1	5	8
40S ribosomal protein S8 OS=Caenorhabditis elegans GN=rps-8 PE=3 SV=1	5	8
Protein C18B2.5, isoform b OS=Caenorhabditis elegans GN=C18B2.5 PE=4 SV=1	5	7
Protein RIL-1 OS=Caenorhabditis elegans GN=ril-1 PE=4 SV=1	5	6
Protein GCN-1 OS=Caenorhabditis elegans GN=gcn-1 PE=4 SV=2	5	6
60S ribosomal protein L8 OS=Caenorhabditis elegans GN=rpl-8 PE=3 SV=1	5	5
Uncharacterized protein B0303.3 OS=Caenorhabditis elegans GN=B0303.3 PE=3 SV=1	5	5
60S ribosomal protein L6 OS=Caenorhabditis elegans GN=rpl-6 PE=1 SV=1	5	5
Protein NUO-4, isoform a OS=Caenorhabditis elegans GN=nuo-4 PE=2 SV=1	5	5
60S ribosomal protein L10a OS=Caenorhabditis elegans GN=rpl-10a PE=2 SV=1	5	5
60S ribosomal protein L13a OS=Caenorhabditis elegans GN=rpl-16 PE=2 SV=1	5	4
Protein MRG-1, isoform b OS=Caenorhabditis elegans GN=mrg-1 PE=2 SV=1	5	4
60S ribosomal protein L23 OS=Caenorhabditis elegans GN=rpl-23 PE=3 SV=1	5	4
Disorganized muscle protein 1 OS=Caenorhabditis elegans GN=dim-1 PE=1 SV=3	5	4
Ras-like GTP-binding protein rhoA OS=Caenorhabditis elegans GN=rho-1 PE=2 SV=1	5	4
Glutamate dehydrogenase OS=Caenorhabditis elegans GN=gdh-1 PE=3 SV=1	5	4
ERM-1B OS=Caenorhabditis elegans GN=erm-1 PE=2 SV=1	5	3
F-actin-capping protein subunit beta OS=Caenorhabditis elegans GN=cap-2 PE=2 SV=1	5	3
Protein ALH-1, isoform a OS=Caenorhabditis elegans GN=alh-1 PE=2 SV=3	5	3
26S proteasome non-ATPase regulatory subunit 1 OS=Caenorhabditis elegans GN=rpn-2 PE=3 SV=4	5	0
Protein R02D3.1 OS=Caenorhabditis elegans GN=CELE_R02D3.1 PE=4 SV=1	5	0
Probable cytoplasmic aconitate hydratase OS=Caenorhabditis elegans GN=aco-1 PE=1 SV=1	5	0
Probable protein disulfide-isomerase A6 OS=Caenorhabditis elegans GN=tag-320 PE=3 SV=1	5	0
Protein Y39G10AR.8 OS=Caenorhabditis elegans GN=CELE_Y39G10AR.8 PE=4 SV=1	5	0
Putative U5 small nuclear ribonucleoprotein 200 kDa helicase OS=Caenorhabditis elegans GN=Y46G5A.4 PE=3 SV=1	5	0
Heat shock 70 kDa protein F, mitochondrial OS=Caenorhabditis elegans GN=hsp-6 PE=1 SV=2	5	0
Isocitrate dehydrogenase [NADP] OS=Caenorhabditis elegans GN=idh-1 PE=3 SV=1	5	0
Protein UNC-43, isoform r OS=Caenorhabditis elegans GN=unc-43 PE=2 SV=1	5	0
Protein NEP-17, isoform b OS=Caenorhabditis elegans GN=nep-17 PE=2 SV=1	5	0
Troponin I 3 OS=Caenorhabditis elegans GN=tni-3 PE=2 SV=1	5	0
Protein VBH-1, isoform c OS=Caenorhabditis elegans GN=vbh-1 PE=2 SV=1	5	0
Histone H2A OS=Caenorhabditis elegans GN=his-3 PE=1 SV=2	5	7
Protein PCK-1, isoform a OS=Caenorhabditis elegans GN=pck-1 PE=2 SV=2	5	0
Protein ATP-5 OS=Caenorhabditis elegans GN=atp-5 PE=4 SV=2	4	7
Protein ARD-1 OS=Caenorhabditis elegans GN=ard-1 PE=3 SV=1	4	7
Alkyldihydroxyacetonephosphate synthase OS=Caenorhabditis elegans GN=ads-1 PE=2 SV=1	4	6
Sodium/potassium-transporting ATPase subunit beta-1 OS=Caenorhabditis elegans GN=nkb-1 PE=1 SV=1	4	5
Protein Y71F9AL.9 OS=Caenorhabditis elegans GN=CELE_Y71F9AL.9 PE=4 SV=1	4	5
60S ribosomal protein L18 OS=Caenorhabditis elegans GN=rpl-18 PE=3 SV=1	4	5
ATPase family AAA domain-containing protein 3 OS=Caenorhabditis elegans GN=atad-3 PE=3 SV=2	4	5
Elongation factor Tu homologue OS=Caenorhabditis elegans GN=tufm-1 PE=2 SV=1	4	5
Protein Y53G8AL.2 OS=Caenorhabditis elegans GN=CELE_Y53G8AL.2 PE=4 SV=2	4	5
Protein ZK484.3 OS=Caenorhabditis elegans GN=CELE_ZK484.3 PE=4 SV=2	4	5
Protein W09C5.8 OS=Caenorhabditis elegans GN=CELE_W09C5.8 PE=4 SV=1	4	5
Probable splicing factor, arginine/serine-rich 1 OS=Caenorhabditis elegans GN=rsp-1 PE=3 SV=1	4	4
Probable coatomer subunit gamma OS=Caenorhabditis elegans GN=T14G10.5 PE=2 SV=1	4	4
40S ribosomal protein S7 OS=Caenorhabditis elegans GN=rps-7 PE=3 SV=1	4	4
Cluster of ADP-ribosylation factor related (20.5 kD) (Arf-3) OS=Caenorhabditis elegans GN=arf-3 PE=2 SV=1 (G5EFK4_CAEEL)	4	3
ADP-ribosylation factor related (20.5 kD) (Arf-3) OS=Caenorhabditis elegans GN=arf-3 PE=2 SV=1	4	3
Protein T23E7.2, isoform a OS=Caenorhabditis elegans GN=CELE_T23E7.2 PE=4 SV=2	4	3
CeERp57 OS=Caenorhabditis elegans GN=pdi-3 PE=2 SV=1	4	3
Uncharacterized protein ZK1073.1 OS=Caenorhabditis elegans GN=ZK1073.1 PE=3 SV=1	4	3
Protein VHA-8 OS=Caenorhabditis elegans GN=vha-8 PE=3 SV=1	4	3
Eukaryotic initiation factor 4A OS=Caenorhabditis elegans GN=inf-1 PE=2 SV=1	4	3
Probable 4-aminobutyrate aminotransferase, mitochondrial OS=Caenorhabditis elegans GN=gta-1 PE=1 SV=1	4	3
Protein NDUF-2.2 OS=Caenorhabditis elegans GN=nduf-2.2 PE=3 SV=1	4	0
Succinate dehydrogenase [ubiquinone] iron-sulfur subunit, mitochondrial OS=Caenorhabditis elegans GN=sdhb-1 PE=2 SV=1	4	0
Protein HRP-2, isoform a OS=Caenorhabditis elegans GN=hrp-2 PE=2 SV=2	4	0
60S ribosomal protein L13 OS=Caenorhabditis elegans GN=rpl-13 PE=3 SV=1	4	0
Cluster of Eukaryotic translation initiation factor 5A-1 OS=Caenorhabditis elegans GN=iff-1 PE=1 SV=1 (IF5A1_CAEEL)	4	0
Eukaryotic translation initiation factor 5A-1 OS=Caenorhabditis elegans GN=iff-1 PE=1 SV=1	4	0
Peptidyl-prolyl cis-trans isomerase 7 OS=Caenorhabditis elegans GN=cyn-7 PE=1 SV=2	4	0
High mobility group protein I alpha OS=Caenorhabditis elegans GN=hmg-11 PE=2 SV=1	4	0
Guanine nucleotide-binding protein G(o) subunit alpha OS=Caenorhabditis elegans GN=goa-1 PE=1 SV=3	4	0
Probable 26S protease regulatory subunit 6B OS=Caenorhabditis elegans GN=rpt-3 PE=3 SV=1	4	0
Protein NUO-1 OS=Caenorhabditis elegans GN=nuo-1 PE=4 SV=1	4	0
Protein RPS-11 OS=Caenorhabditis elegans GN=rps-11 PE=3 SV=1	4	0
Malate dehydrogenase OS=Caenorhabditis elegans GN=mdh-1 PE=2 SV=1	4	0
SWI/SNF-related matrix-associated actin-dependent regulator of chromatin subfamily A containing DEAD/H box 1 homolog OS=Caenorhabditis elegans GN=M03C11.8 PE=3 SV=1	4	0
Casein kinase II subunit alpha OS=Caenorhabditis elegans GN=kin-3 PE=1 SV=1	4	0
Protein CEY-1 OS=Caenorhabditis elegans GN=cey-1 PE=4 SV=1	4	0
Protein K08F4.2 OS=Caenorhabditis elegans GN=CELE_K08F4.2 PE=4 SV=2	4	0
Protein HSR-9 OS=Caenorhabditis elegans GN=hsr-9 PE=4 SV=1	4	0
Protein PAB-1, isoform a OS=Caenorhabditis elegans GN=pab-1 PE=2 SV=1	4	0
Putative H/ACA ribonucleoprotein complex subunit 3-like protein OS=Caenorhabditis elegans GN=C25A1.6 PE=3 SV=2	4	0
Protein C29F5.1 OS=Caenorhabditis elegans GN=C29F5.1 PE=4 SV=1	4	0
Intermediate filament protein ifc-2 OS=Caenorhabditis elegans GN=ifc-2 PE=1 SV=3	4	5
2-oxoglutarate dehydrogenase, mitochondrial OS=Caenorhabditis elegans GN=T22B11.5 PE=1 SV=2	4	0
Protein ZTF-7 OS=Caenorhabditis elegans GN=ztf-7 PE=4 SV=1	4	0
Protein PCCB-1, isoform a OS=Caenorhabditis elegans GN=pccb-1 PE=2 SV=1	3	6
Protein Y67H2A.5 OS=Caenorhabditis elegans GN=CELE_Y67H2A.5 PE=4 SV=1	3	5
Probable glycerol-3-phosphate dehydrogenase, mitochondrial OS=Caenorhabditis elegans GN=T25G3.4 PE=3 SV=2	3	4
Intermediate filament protein ifa-2 OS=Caenorhabditis elegans GN=ifa-2 PE=1 SV=1	3	4
Probable S-adenosylmethionine synthase 1 OS=Caenorhabditis elegans GN=sams-1 PE=1 SV=1	3	4
Protein Y62H9A.6 OS=Caenorhabditis elegans GN=CELE_Y62H9A.6 PE=4 SV=1	3	4
Protein RPL-11.2 OS=Caenorhabditis elegans GN=rpl-11.2 PE=3 SV=1	3	3
Protein ACS-4 OS=Caenorhabditis elegans GN=acs-4 PE=4 SV=2	3	3
Protein RPS-10 OS=Caenorhabditis elegans GN=rps-10 PE=1 SV=1	3	3
Protein VHA-16 OS=Caenorhabditis elegans GN=vha-16 PE=4 SV=1	3	3
Protein K07H8.10 OS=Caenorhabditis elegans GN=CELE_K07H8.10 PE=4 SV=1	3	3
60S ribosomal protein L7a OS=Caenorhabditis elegans GN=rpl-7A PE=1 SV=3	3	3
40S ribosomal protein S9 OS=Caenorhabditis elegans GN=rps-9 PE=3 SV=1	3	3
60S ribosomal protein L10 OS=Caenorhabditis elegans GN=rpl-10 PE=3 SV=1	3	0
Histone H1.1 OS=Caenorhabditis elegans GN=his-24 PE=1 SV=4	3	0
Cluster of Serine/threonine-protein phosphatase PP1-beta OS=Caenorhabditis elegans GN=gsp-2 PE=2 SV=1 (GLC7B_CAEEL)	3	0
Serine/threonine-protein phosphatase PP1-beta OS=Caenorhabditis elegans GN=gsp-2 PE=2 SV=1	3	0
Fructose-bisphosphate aldolase 2 OS=Caenorhabditis elegans GN=aldo-2 PE=2 SV=1	3	0
Probable glycogen [starch] synthase OS=Caenorhabditis elegans GN=gsy-1 PE=3 SV=1	3	0
Papilin OS=Caenorhabditis elegans GN=mig-6 PE=1 SV=1	3	0
Protein LET-716 OS=Caenorhabditis elegans GN=let-716 PE=4 SV=3	3	0
Protein GFI-1 OS=Caenorhabditis elegans GN=gfi-1 PE=4 SV=1	3	0
Probable L-xylulose reductase OS=Caenorhabditis elegans GN=dhs-21 PE=3 SV=2	3	0
HEAT repeat-containing protein 1 homolog OS=Caenorhabditis elegans GN=toe-1 PE=2 SV=1	3	0
Paralyzed arrest at two-fold protein 6 OS=Caenorhabditis elegans GN=pat-6 PE=1 SV=1	3	0
Protein W08E12.7 OS=Caenorhabditis elegans GN=CELE_W08E12.7 PE=4 SV=1	3	0
Tropomodulin OS=Caenorhabditis elegans GN=unc-94 PE=1 SV=2	3	0
Protein K07E3.4, isoform a OS=Caenorhabditis elegans GN=CELE_K07E3.4 PE=3 SV=2	3	0
Protein SCC-3 OS=Caenorhabditis elegans GN=scc-3 PE=4 SV=1	3	0
Protein B0491.5 OS=Caenorhabditis elegans GN=B0491.5 PE=4 SV=1	3	3
Actin-related protein 3 OS=Caenorhabditis elegans GN=arx-1 PE=3 SV=1	3	0
Pre-mRNA-splicing factor 8 homolog OS=Caenorhabditis elegans GN=prp-8 PE=1 SV=1	3	0
Protein DNJ-13 OS=Caenorhabditis elegans GN=dnj-13 PE=4 SV=1	3	0
Zygote defective protein 9 OS=Caenorhabditis elegans GN=zyg-9 PE=1 SV=1	3	0
Guanine nucleotide-binding protein subunit beta-1 OS=Caenorhabditis elegans GN=gpb-1 PE=2 SV=2	3	5
Protein RPS-18 OS=Caenorhabditis elegans GN=rps-18 PE=3 SV=1	3	0
Protein NUO-2, isoform a OS=Caenorhabditis elegans GN=nuo-2 PE=2 SV=2	3	4
Probable calcium-binding mitochondrial carrier K02F3.2 OS=Caenorhabditis elegans GN=K02F3.2 PE=3 SV=2	3	0
Actin-depolymerizing factor 2, isoform c OS=Caenorhabditis elegans GN=unc-60 PE=1 SV=1	3	0
Protein C49F8.3 OS=Caenorhabditis elegans GN=C49F8.3 PE=4 SV=1	3	0
Probable elongation factor 1-beta/1-delta 2 OS=Caenorhabditis elegans GN=Y41E3.10 PE=1 SV=4	3	0
40S ribosomal protein S6 OS=Caenorhabditis elegans GN=rps-6 PE=3 SV=1	3	0
Heat shock protein Hsp-12.2 OS=Caenorhabditis elegans GN=hsp-12.2 PE=3 SV=1	3	3
Protein Y57G11C.15, isoform a OS=Caenorhabditis elegans GN=CELE_Y57G11C.15 PE=2 SV=1	3	0
Tubulin alpha-3 chain OS=Caenorhabditis elegans GN=mec-12 PE=1 SV=1	3	3
Protein LEC-6 OS=Caenorhabditis elegans GN=lec-6 PE=2 SV=1	3	5
40S ribosomal protein S23 OS=Caenorhabditis elegans GN=rps-23 PE=3 SV=1	3	0
Protein ENPL-1, isoform a OS=Caenorhabditis elegans GN=enpl-1 PE=2 SV=1	3	3
Probable sodium/potassium-transporting ATPase subunit beta-3 OS=Caenorhabditis elegans GN=nkb-3 PE=3 SV=1	3	3
Propionyl-CoA carboxylase alpha chain, mitochondrial OS=Caenorhabditis elegans GN=pcca-1 PE=1 SV=1	0	13
6-phosphofructokinase OS=Caenorhabditis elegans GN=pfk-1 PE=2 SV=2	0	8
Protein VAB-10, isoform e OS=Caenorhabditis elegans GN=vab-10 PE=2 SV=1	0	7
Protein RPS-22, isoform a OS=Caenorhabditis elegans GN=rps-22 PE=2 SV=1	0	6
Protein FLN-2, isoform a OS=Caenorhabditis elegans GN=fln-2 PE=2 SV=2	0	5
Galectin LEC-9 OS=Caenorhabditis elegans GN=lec-9 PE=2 SV=1	0	5
Protein IFA-1, isoform d OS=Caenorhabditis elegans GN=ifa-1 PE=2 SV=1	0	5
Protein LEC-4 OS=Caenorhabditis elegans GN=lec-4 PE=2 SV=1	0	5
Keratin, type I cytoskeletal 9 OS=Homo sapiens GN=KRT9 PE=1 SV=3	0	4
Cytochrome c 2.1 OS=Caenorhabditis elegans GN=cyc-2.1 PE=1 SV=2	0	4
Protein VIG-1, isoform a OS=Caenorhabditis elegans GN=vig-1 PE=4 SV=1	0	4
Protein LEC-3, isoform f OS=Caenorhabditis elegans GN=lec-3 PE=4 SV=1	0	4
Protein F59C6.5 OS=Caenorhabditis elegans GN=CELE_F59C6.5 PE=4 SV=1	0	4
Protein UNC-108 OS=Caenorhabditis elegans GN=unc-108 PE=2 SV=1	0	4
Protein R05F9.6 OS=Caenorhabditis elegans GN=CELE_R05F9.6 PE=3 SV=1	0	4
Uncharacterized protein C53C9.2 OS=Caenorhabditis elegans GN=C53C9.2 PE=3 SV=2	0	4
Serine hydroxymethyltransferase OS=Caenorhabditis elegans GN=mel-32 PE=1 SV=2	0	4
Protein ACDH-7 OS=Caenorhabditis elegans GN=acdh-7 PE=3 SV=2	0	4
Protein CEY-4 OS=Caenorhabditis elegans GN=cey-4 PE=4 SV=1	0	4
Protein RPT-6 OS=Caenorhabditis elegans GN=rpt-6 PE=4 SV=1	0	4
Protein R04F11.2 OS=Caenorhabditis elegans GN=CELE_R04F11.2 PE=4 SV=1	0	4
Galectin LEC-5 OS=Caenorhabditis elegans GN=lec-5 PE=2 SV=1	0	3
Cluster of Probable ATP synthase subunit g 2, mitochondrial OS=Caenorhabditis elegans GN=asg-2 PE=3 SV=1 (ATPL2_CAEEL)	0	3
Probable ATP synthase subunit g 2, mitochondrial OS=Caenorhabditis elegans GN=asg-2 PE=3 SV=1	0	3
Protein T09B4.5, isoform a OS=Caenorhabditis elegans GN=CELE_T09B4.5 PE=2 SV=1	0	3
Mitochondrial prohibitin complex protein 1 OS=Caenorhabditis elegans GN=phb-1 PE=1 SV=1	0	3
40S ribosomal protein S16 OS=Caenorhabditis elegans GN=rps-16 PE=1 SV=3	0	3
Dynein heavy chain, cytoplasmic OS=Caenorhabditis elegans GN=dhc-1 PE=3 SV=1	0	3
AO66 ankyrin OS=Caenorhabditis elegans GN=unc-44 PE=4 SV=1	0	3
Protein C15H9.9 OS=Caenorhabditis elegans GN=C15H9.9 PE=4 SV=1	0	3
40S ribosomal protein S14 OS=Caenorhabditis elegans GN=rps-14 PE=3 SV=1	0	3
Probable coatomer subunit beta' OS=Caenorhabditis elegans GN=F38E11.5 PE=3 SV=3	0	3
Protein T08G11.1, isoform b OS=Caenorhabditis elegans GN=CELE_T08G11.1 PE=2 SV=1	0	3
Protein ATP-4 OS=Caenorhabditis elegans GN=atp-4 PE=4 SV=1	0	3
Protein C16A3.5 OS=Caenorhabditis elegans GN=C16A3.5 PE=4 SV=1	0	3
Protein TRAP-4 OS=Caenorhabditis elegans GN=trap-4 PE=1 SV=1	0	3
Protein RIBO-1 OS=Caenorhabditis elegans GN=ribo-1 PE=4 SV=2	0	3
Epidermal growth factor receptor pathway substrate 8 splice variant A OS=Caenorhabditis elegans GN=eps-8 PE=1 SV=1	0	3
Protein RPT-5 OS=Caenorhabditis elegans GN=rpt-5 PE=1 SV=1	0	3
Protein Y71F9AL.17 OS=Caenorhabditis elegans GN=CELE_Y71F9AL.17 PE=4 SV=2	0	3
Neuronal calcium sensor 2 OS=Caenorhabditis elegans GN=ncs-2 PE=2 SV=2	0	3
Probable NADH dehydrogenase [ubiquinone] flavoprotein 2, mitochondrial OS=Caenorhabditis elegans GN=F53F4.10 PE=1 SV=1	0	3
Sphingosine-1-phosphate lyase OS=Caenorhabditis elegans GN=spl-1 PE=1 SV=1	0	3
LAMP family protein lmp-1 OS=Caenorhabditis elegans GN=lmp-1 PE=2 SV=1	0	3
Protein Y37E3.8, isoform a OS=Caenorhabditis elegans GN=CELE_Y37E3.8 PE=2 SV=1	0	3
Probable dolichyl-diphosphooligosaccharide--protein glycosyltransferase 48 kDa subunit OS=Caenorhabditis elegans GN=T09A5.11 PE=3 SV=1	0	3
Histone H1.4 OS=Caenorhabditis elegans GN=hil-4 PE=2 SV=3	0	3
Protein F32A7.5, isoform d OS=Caenorhabditis elegans GN=CELE_F32A7.5 PE=4 SV=1	0	3
Protein MCA-3, isoform d OS=Caenorhabditis elegans GN=mca-3 PE=2 SV=1	0	3
Protein F42G8.10, isoform a OS=Caenorhabditis elegans GN=CELE_F42G8.10 PE=2 SV=1	0	3
Probable electron transfer flavoprotein subunit alpha, mitochondrial OS=Caenorhabditis elegans GN=F27D4.1 PE=3 SV=2	0	3
Mitochondrial import receptor subunit TOM40 homolog OS=Caenorhabditis elegans GN=C18E9.6 PE=3 SV=1	0	3
60S ribosomal protein L19 OS=Caenorhabditis elegans GN=rpl-19 PE=3 SV=1	0	3
Peptidyl-prolyl cis-trans isomerase 5 OS=Caenorhabditis elegans GN=cyn-5 PE=1 SV=2	0	3
Intermediate filament protein ifc-1 OS=Caenorhabditis elegans GN=ifc-1 PE=3 SV=2	0	3
Protein ASB-1 OS=Caenorhabditis elegans GN=asb-1 PE=4 SV=1	0	3
† Protein identified using the Caenorhabditis elegans UNIPROT database, accessed 11/17/2012. OS, Organism Name; GN, Gene Name; P, Protein Existance; S, Sequence Version. Minimum requirements for protein identification were 99.9% probability of correct protein with a minimum of 3 peptides and 95% correct peptide identification.
‡ Numbers shown are total spectrum counts. fhod-1(+) indicates extracts from worms bearing wild type endogenous fhod-1 plus ectopic fhod-1::gfp transgene; fhod-1(∆) indicates worms bearing fhod-1(tm2363) putative null allele.
