## Supplementary Table S2 for "The sole essential low molecular weight tropomyosin isoform of *Caenorhabditis elegans* is essential for pharyngeal muscle function"

### Sheet: Supplementary Table 2
Supplementary Table S2. Total spectrum counts for proteins in FHOD-1 IP of mixed stage extracts.
Identified Protein†	fhod-1(+)‡	fhod-1(Δ)‡
Myosin-4 OS=Caenorhabditis elegans GN=unc-54 PE=4 SV=1	347	439
Myosin-2 OS=Caenorhabditis elegans GN=myo-2 PE=2 SV=2	197	244
Myosin-3 OS=Caenorhabditis elegans GN=myo-3 PE=2 SV=1	128	179
Myosin-1 OS=Caenorhabditis elegans GN=let-75 PE=2 SV=3	159	195
Actin-4 OS=Caenorhabditis elegans GN=act-4 PE=2 SV=2	126	112
Protein MYO-5 OS=Caenorhabditis elegans GN=myo-5 PE=2 SV=1	77	126
Formactin OS=Caenorhabditis elegans GN=fhod-1 PE=2 SV=1	135	0
Protein NMY-1 OS=Caenorhabditis elegans GN=nmy-1 PE=2 SV=2	48	84
Paramyosin OS=Caenorhabditis elegans GN=unc-15 PE=1 SV=1	40	42
Tropomyosin isoforms a/b/d/f OS=Caenorhabditis elegans GN=lev-11 PE=1 SV=1	32	30
Protein T25F10.6, isoform a OS=Caenorhabditis elegans GN=T25F10.6 PE=2 SV=1	30	29
Tubulin beta-2 chain OS=Caenorhabditis elegans GN=tbb-2 PE=2 SV=1	31	33
ATP synthase subunit beta, mitochondrial OS=Caenorhabditis elegans GN=atp-2 PE=1 SV=2	23	34
Unc-87 protein OS=Caenorhabditis elegans GN=unc-87 PE=2 SV=1	27	25
Vitellogenin-6 OS=Caenorhabditis elegans GN=vit-6 PE=1 SV=5	6	44
ATP synthase subunit alpha, mitochondrial OS=Caenorhabditis elegans GN=H28O16.1 PE=1 SV=1	23	27
Elongation factor 1-alpha OS=Caenorhabditis elegans GN=eft-3 PE=2 SV=1	21	25
Myosin regulatory light chain 2 OS=Caenorhabditis elegans GN=mlc-2 PE=1 SV=1	29	18
Protein C44B7.10 OS=Caenorhabditis elegans GN=C44B7.10 PE=2 SV=3	26	17
Troponin T OS=Caenorhabditis elegans GN=mup-2 PE=2 SV=1	20	17
Protein NMY-2 OS=Caenorhabditis elegans GN=nmy-2 PE=4 SV=1	8	31
Myosin, essential light chain OS=Caenorhabditis elegans GN=mlc-3 PE=1 SV=1	22	13
Uncharacterized NOP5 family protein K07C5.4 OS=Caenorhabditis elegans GN=K07C5.4 PE=2 SV=1	21	13
Protein ACT-5 OS=Caenorhabditis elegans GN=act-5 PE=2 SV=1	50	45
Protein NOL-6 OS=Caenorhabditis elegans GN=nol-6 PE=2 SV=3	10	20
Probable DNA topoisomerase 2 OS=Caenorhabditis elegans GN=K12D12.1 PE=2 SV=2	8	19
rRNA 2'-O-methyltransferase fibrillarin OS=Caenorhabditis elegans GN=fib-1 PE=2 SV=1	15	11
Protein TNT-2, isoform a OS=Caenorhabditis elegans GN=tnt-2 PE=2 SV=1	15	19
Histone H1.1 OS=Caenorhabditis elegans GN=his-24 PE=1 SV=4	12	12
Tubulin alpha-2 chain OS=Caenorhabditis elegans GN=tba-2 PE=2 SV=1	10	15
Protein NOL-5 OS=Caenorhabditis elegans GN=nol-5 PE=2 SV=1	10	12
Pyruvate carboxylase 1 OS=Caenorhabditis elegans GN=pyc-1 PE=1 SV=1	0	18
ATP synthase gamma chain OS=Caenorhabditis elegans GN=Y69A2AR.18 PE=2 SV=1	8	11
Troponin I 2 OS=Caenorhabditis elegans GN=unc-27 PE=2 SV=2	12	6
60S acidic ribosomal protein P0 OS=Caenorhabditis elegans GN=rpa-0 PE=1 SV=3	9	8
Probable isocitrate dehydrogenase [NAD] subunit alpha, mitochondrial OS=Caenorhabditis elegans GN=F43G9.1 PE=1 SV=3	7	9
60S ribosomal protein L7 OS=Caenorhabditis elegans GN=rpl-7 PE=1 SV=1	8	6
Protein VIT-2, isoform b OS=Caenorhabditis elegans GN=vit-2 PE=4 SV=1	0	13
Vitellogenin-5 OS=Caenorhabditis elegans GN=vit-5 PE=2 SV=2	0	13
Alcohol dehydrogenase 1 OS=Caenorhabditis elegans GN=sodh-1 PE=1 SV=2	6	5
Heat shock 70 kDa protein A OS=Caenorhabditis elegans GN=hsp-1 PE=1 SV=2	4	8
Protein T08B2.7, isoform b OS=Caenorhabditis elegans GN=T08B2.7 PE=2 SV=1	0	11
Elongation factor Tu homologue OS=Caenorhabditis elegans GN=tufm-1 PE=2 SV=1	0	10
Tropomyosin isoforms c/e OS=Caenorhabditis elegans GN=lev-11 PE=1 SV=1	21	0
Protein KETN-1, isoform b OS=Caenorhabditis elegans GN=ketn-1 PE=4 SV=1	0	12
Protein TKT-1 OS=Caenorhabditis elegans GN=tkt-1 PE=4 SV=1	5	5
Protein ANT-1.1, isoform a OS=Caenorhabditis elegans GN=ant-1.1 PE=2 SV=1	5	4
Bifunctional glyoxylate cycle protein OS=Caenorhabditis elegans GN=gei-7 PE=1 SV=2	0	9
Histone H2B 1 OS=Caenorhabditis elegans GN=his-11 PE=1 SV=4	5	0
Protein HUM-8, isoform b OS=Caenorhabditis elegans GN=hum-8 PE=2 SV=2	0	10
Probable succinyl-CoA ligase [ADP-forming] subunit beta, mitochondrial OS=Caenorhabditis elegans GN=F47B10.1 PE=2 SV=1	0	7
Propionyl-CoA carboxylase alpha chain, mitochondrial OS=Caenorhabditis elegans GN=pcca-1 PE=1 SV=1	0	10
Histone H4 OS=Caenorhabditis elegans GN=his-1 PE=1 SV=2	3	4
60S ribosomal protein L10a OS=Caenorhabditis elegans GN=rpl-10a PE=2 SV=1	4	3
Probable S-adenosylmethionine synthase 1 OS=Caenorhabditis elegans GN=sams-1 PE=1 SV=1	3	5
Putative H/ACA ribonucleoprotein complex subunit 4 OS=Caenorhabditis elegans GN=K01G5.5 PE=2 SV=1	4	4
Eukaryotic initiation factor 4A OS=Caenorhabditis elegans GN=inf-1 PE=2 SV=1	0	7
Transitional endoplasmic reticulum ATPase homolog 2 OS=Caenorhabditis elegans GN=cdc-48.2 PE=1 SV=2	0	6
Intermediate filament protein ifb-2 OS=Caenorhabditis elegans GN=ifb-2 PE=1 SV=1	0	8
Protein ZK484.3 OS=Caenorhabditis elegans GN=ZK484.3 PE=2 SV=2	4	4
Protein UNC-43, isoform r OS=Caenorhabditis elegans GN=unc-43 PE=4 SV=1	3	4
Heat shock protein 90 OS=Caenorhabditis elegans GN=daf-21 PE=1 SV=1	3	5
Protein ACDH-12, isoform a OS=Caenorhabditis elegans GN=acdh-12 PE=2 SV=1	0	6
Protein F12F6.1 OS=Caenorhabditis elegans GN=F12F6.1 PE=4 SV=1	0	3
Probable clathrin heavy chain 1 OS=Caenorhabditis elegans GN=chc-1 PE=3 SV=1	0	6
Tropomodulin OS=Caenorhabditis elegans GN=unc-94 PE=1 SV=2	3	4
Stress-induced protein 1 OS=Caenorhabditis elegans GN=sip-1 PE=1 SV=1	0	4
DnaJ homolog dnj-20 OS=Caenorhabditis elegans GN=dnj-20 PE=2 SV=2	0	5
Aspartate--tRNA ligase, cytoplasmic OS=Caenorhabditis elegans GN=drs-1 PE=2 SV=1	0	7
Low-density lipoprotein receptor-related protein OS=Caenorhabditis elegans GN=lrp-1 PE=1 SV=1	7	0
Protein EIF-3.J OS=Caenorhabditis elegans GN=eif-3.j PE=2 SV=1	3	3
60S ribosomal protein L12 OS=Caenorhabditis elegans GN=rpl-12 PE=2 SV=1	3	3
Protein T23E7.2, isoform a OS=Caenorhabditis elegans GN=CELE_T23E7.2 PE=4 SV=1	0	4
V-type proton ATPase catalytic subunit A OS=Caenorhabditis elegans GN=vha-13 PE=1 SV=3	0	4
Uncharacterized protein B0303.3 OS=Caenorhabditis elegans GN=B0303.3 PE=2 SV=1	0	4
Lamin-1 OS=Caenorhabditis elegans GN=lmn-1 PE=1 SV=2	0	5
Gelsolin-like protein 1 OS=Caenorhabditis elegans GN=gsnl-1 PE=1 SV=1	0	4
40S ribosomal protein S3 OS=Caenorhabditis elegans GN=rps-3 PE=2 SV=1	0	3
High mobility group protein I alpha OS=Caenorhabditis elegans GN=hmg-11 PE=2 SV=1	3	0
Protein ABCF-2 OS=Caenorhabditis elegans GN=abcf-2 PE=3 SV=1	0	4
Cytochrome b-c1 complex subunit 1, mitochondrial OS=Caenorhabditis elegans GN=ucr-1 PE=2 SV=2	0	4
Serine hydroxymethyltransferase OS=Caenorhabditis elegans GN=mel-32 PE=1 SV=2	0	5
Protein R12E2.13 OS=Caenorhabditis elegans GN=R12E2.13 PE=1 SV=1	0	5
Low-density lipoprotein receptor-related protein OS=Caenorhabditis elegans GN=lrp-1 PE=1 SV=1	5	0
Protein ATP-3, isoform a OS=Caenorhabditis elegans GN=atp-3 PE=2 SV=1	0	4
High mobility group protein I beta OS=Caenorhabditis elegans GN=hmg-12 PE=2 SV=1	3	0
60S ribosomal protein L5 OS=Caenorhabditis elegans GN=rpl-5 PE=2 SV=1	3	0
Protein PCCB-1, isoform a OS=Caenorhabditis elegans GN=pccb-1 PE=2 SV=1	0	4
Clustered mitochondria protein homolog OS=Caenorhabditis elegans GN=clu-1 PE=2 SV=1	0	3
Calcium ATPase OS=Caenorhabditis elegans GN=sca-1 PE=2 SV=1	0	3
Protein PRP-17 OS=Caenorhabditis elegans GN=prp-17 PE=4 SV=2	0	3
Protein MYO-6, isoform a OS=Caenorhabditis elegans GN=myo-6 PE=2 SV=2	0	5
Protein R05F9.6 OS=Caenorhabditis elegans GN=R05F9.6 PE=2 SV=1	0	3
Protein NCX-10, isoform a OS=Caenorhabditis elegans GN=ncx-10 PE=2 SV=1	3	0
†Protein Identified against the Caenorhabditis elegans UNIPROT database, accessed 11/17/2012. OS, Organism Name; GN, Gene Name; PE, Protein Existance; SV, Sequence Version. Minimum requirements for protein identification were 99.9% probability of correct protein with a minimum of 3 peptides and 95% correct peptide identification.
‡ Numbers shown are total spectrum counts. fhod-1(+) indicates extracts from worms bearing wild type endogenous fhod-1 plus ectopic fhod-1::gfp transgene; fhod-1(∆) indicates worms bearing fhod-1(tm2363) putative null allele.
