## Supplementary Table S3 for "The sole essential low molecular weight tropomyosin isoform of *Caenorhabditis elegans* is essential for pharyngeal muscle function"

### Sheet: Supplementary Table 3
Supplementary Table S3. Total spectrum counts for proteins in FHOD-1 IP of late larval stage extracts.
identified protein†	fhod-1(+)‡	fhod-1(Δ)‡
Myosin-4 OS=Caenorhabditis elegans GN=unc-54 PE=4 SV=1	418	169
Actin-1/3 OS=Caenorhabditis elegans GN=act-1 PE=1 SV=2	190	45
Formactin OS=Caenorhabditis elegans GN=fhod-1 PE=2 SV=1	148	0
Myosin-2 OS=Caenorhabditis elegans GN=myo-2 PE=2 SV=2	150	24
Myosin-3 OS=Caenorhabditis elegans GN=myo-3 PE=2 SV=1	124	25
Myosin-1 OS=Caenorhabditis elegans GN=let-75 PE=2 SV=3	132	16
Tropomyosin isoforms a/b/d/f OS=Caenorhabditis elegans GN=lev-11 PE=1 SV=1	95	14
Protein LFI-1, isoform d OS=Caenorhabditis elegans GN=lfi-1 PE=4 SV=1	0	86
Paramyosin OS=Caenorhabditis elegans GN=unc-15 PE=1 SV=1	52	37
Protein T25F10.6, isoform a OS=Caenorhabditis elegans GN=T25F10.6 PE=2 SV=1	58	8
Protein MYO-5 OS=Caenorhabditis elegans GN=myo-5 PE=2 SV=1	55	8
ATP synthase subunit alpha, mitochondrial OS=Caenorhabditis elegans GN=H28O16.1 PE=1 SV=1	23	30
ATP synthase subunit beta, mitochondrial OS=Caenorhabditis elegans GN=atp-2 PE=1 SV=2	24	19
Unc-87 protein OS=Caenorhabditis elegans GN=unc-87 PE=2 SV=1	35	7
Tubulin beta-2 chain OS=Caenorhabditis elegans GN=tbb-2 PE=2 SV=1	14	21
Protein TNT-2, isoform a OS=Caenorhabditis elegans GN=tnt-2 PE=2 SV=1	28	5
Myosin regulatory light chain 1 OS=Caenorhabditis elegans GN=mlc-1 PE=2 SV=1	21	0
Elongation factor 1-alpha OS=Caenorhabditis elegans GN=eft-3 PE=2 SV=1	13	12
Histone H1.1 OS=Caenorhabditis elegans GN=his-24 PE=1 SV=4	14	9
rRNA 2'-O-methyltransferase fibrillarin OS=Caenorhabditis elegans GN=fib-1 PE=2 SV=1	14	8
Protein C44B7.10 OS=Caenorhabditis elegans GN=C44B7.10 PE=2 SV=3	12	10
Uncharacterized NOP5 family protein K07C5.4 OS=Caenorhabditis elegans GN=K07C5.4 PE=2 SV=1	11	9
Protein ACT-5 OS=Caenorhabditis elegans GN=act-5 PE=2 SV=1	65	24
Myosin, essential light chain OS=Caenorhabditis elegans GN=mlc-3 PE=1 SV=1	16	0
Tubulin alpha-2 chain OS=Caenorhabditis elegans GN=tba-2 PE=2 SV=1	7	11
Protein NMY-1 OS=Caenorhabditis elegans GN=nmy-1 PE=2 SV=2	16	5
Troponin T OS=Caenorhabditis elegans GN=mup-2 PE=2 SV=1	26	6
Tropomyosin isoforms c/e OS=Caenorhabditis elegans GN=lev-11 PE=1 SV=1	54	0
Protein Y69A2AR.18, isoform b OS=Caenorhabditis elegans GN=Y69A2AR.18 PE=2 SV=1	8	9
Protein ZK484.3 OS=Caenorhabditis elegans GN=ZK484.3 PE=2 SV=2	8	7
Protein NOL-5 OS=Caenorhabditis elegans GN=nol-5 PE=2 SV=1	9	6
Protein F12F6.1 OS=Caenorhabditis elegans GN=F12F6.1 PE=4 SV=1	4	8
Protein TKT-1 OS=Caenorhabditis elegans GN=tkt-1 PE=4 SV=1	4	8
60S acidic ribosomal protein P0 OS=Caenorhabditis elegans GN=rpa-0 PE=1 SV=3	4	6
Troponin I 2 OS=Caenorhabditis elegans GN=unc-27 PE=2 SV=2	11	0
Probable isocitrate dehydrogenase [NAD] subunit alpha, mitochondrial OS=Caenorhabditis elegans GN=F43G9.1 PE=1 SV=3	0	7
Probable succinyl-CoA ligase [ADP-forming] subunit beta, mitochondrial OS=Caenorhabditis elegans GN=F47B10.1 PE=2 SV=1	0	4
60S ribosomal protein L7 OS=Caenorhabditis elegans GN=rpl-7 PE=1 SV=1	5	3
40S ribosomal protein S3 OS=Caenorhabditis elegans GN=rps-3 PE=2 SV=1	4	4
Lamin-1 OS=Caenorhabditis elegans GN=lmn-1 PE=1 SV=2	0	3
Protein T23E7.2, isoform a OS=Caenorhabditis elegans GN=CELE_T23E7.2 PE=4 SV=1	0	6
60S ribosomal protein L5 OS=Caenorhabditis elegans GN=rpl-5 PE=2 SV=1	5	3
Protein UNC-43, isoform r OS=Caenorhabditis elegans GN=unc-43 PE=4 SV=1	0	5
Heat shock 70 kDa protein A OS=Caenorhabditis elegans GN=hsp-1 PE=1 SV=2	5	0
Protein T08B2.7, isoform b OS=Caenorhabditis elegans GN=T08B2.7 PE=2 SV=1	3	3
Alcohol dehydrogenase 1 OS=Caenorhabditis elegans GN=sodh-1 PE=1 SV=2	3	0
Protein EIF-3.J OS=Caenorhabditis elegans GN=eif-3.j PE=2 SV=1	0	5
Pyruvate carboxylase 1 OS=Caenorhabditis elegans GN=pyc-1 PE=1 SV=1	5	0
Intermediate filament protein ifb-2 OS=Caenorhabditis elegans GN=ifb-2 PE=1 SV=1	3	0
Protein NMY-2 OS=Caenorhabditis elegans GN=nmy-2 PE=4 SV=1	6	0
60S ribosomal protein L10a OS=Caenorhabditis elegans GN=rpl-10a PE=2 SV=1	3	0
Putative H/ACA ribonucleoprotein complex subunit 4 OS=Caenorhabditis elegans GN=K01G5.5 PE=2 SV=1	4	0
Eukaryotic initiation factor 4A OS=Caenorhabditis elegans GN=inf-1 PE=2 SV=1	0	4
Probable malate dehydrogenase, mitochondrial OS=Caenorhabditis elegans GN=mdh-1 PE=2 SV=1	0	3
Protein HUM-8, isoform a OS=Caenorhabditis elegans GN=hum-8 PE=4 SV=1	0	5
High mobility group protein I alpha OS=Caenorhabditis elegans GN=hmg-11 PE=2 SV=1	3	0
Protein R12E2.13 OS=Caenorhabditis elegans GN=R12E2.13 PE=1 SV=1	0	3
Bifunctional glyoxylate cycle protein OS=Caenorhabditis elegans GN=gei-7 PE=1 SV=2	4	0
Uncharacterized protein B0303.3 OS=Caenorhabditis elegans GN=B0303.3 PE=2 SV=1	4	0
Protein NOL-6 OS=Caenorhabditis elegans GN=nol-6 PE=2 SV=3	3	0
Troponin I 3 OS=Caenorhabditis elegans GN=tni-3 PE=2 SV=1	5	0
Troponin I 1 OS=Caenorhabditis elegans GN=tni-1 PE=2 SV=1	5	0
†Protein identified using the Caenorhabditis elegans UNIPROT database, accessed 11/17/2012. OS, Organism Name; GN, Gene Name; PE, Protein Existance; SV, Sequence Version. Minimum requirements for protein identification were 99.9% probability of correct protein with a minimum of 3 peptides and 95% correct peptide identification.
‡ Numbers shown are total spectrum counts. fhod-1(+) indicates extracts from worms bearing wild type endogenous fhod-1 plus ectopic fhod-1::gfp transgene; fhod-1(∆) indicates worms bearing fhod-1(tm2363) putative null allele.
