## Supplementary Table S4 for "The sole essential low molecular weight tropomyosin isoform of *Caenorhabditis elegans* is essential for pharyngeal muscle function"

### Sheet: Supplementary Table 4
Supplementary Table S4. Worm strains used in this study.
Strain	Genotype	Source†	Figures
CB1467	him-5(e1461) V	CGC‡	parental strain
DWP3	qaIs8001[fhod-1::gfp mini-unc-119(+)]	Mi-Mi et al., 2012	parental strain
DWP112	upsEx62[myo-3p::gfp::lev-11E(cDNA)::unc-54_3'utr myo-2p::mCh myo-3p::mCh rab-3p::mCh]	N2 injected	2A
DWP115	upsEx65[myo-3p::gfp::lev-11A(cDNA)::unc-54_3'utr myo-2p::mCh myo-3p::mCh rab-3p::mCh]	N2 injected	2A
DWP120	upsEx70[myo-3p::gfp::lev-11C(cDNA)::unc-54_3'utr myo-2p::mCh myo-3p::mCh rab-3p::mCh]	N2 injected	2A
DWP243	atn-1(ftw35 atn-1::mCherry::ICR::GFPnls) V; upsEx161[Pmyo-3::gfp::lev-11A Pmyo-2::gfp Prab3::gfp]	RLS62 injected	7A
DWP250	atn-1(ftw35 atn-1::mCherry::ICR::GFPnls) V; upsEx168[Pmyo-3::gfp::lev-11C Pmyo-2::gfp Prab3::gfp]	RLS62 injected	7A
DWP251	atn-1(ftw35 atn-1::mCherry::ICR::GFPnls) V; upsEx169[Pmyo-3::gfp::lev-11E Pmyo-2::gfp Prab3::gfp]	RLS62 injected	7A
DWP262	lev-11(ups174) I	CRISPR N2	2B, 3A,B, 8A,B
DWP263	lev-11(ups174) I	CRISPR N2	3A,B, 8A,B
DWP264	lev-11(ups174) I	CRISPR N2	3A,B, 8A,B
DWP265	lev-11(ups175)/+ I	CRISPR N2	2B, 3C
DWP266	lev-11(ups175)/+ I	CRISPR N2	not shown
DWP267	lev-11(ups175) unc-54(+)/hIn1[lev-11(+) unc-54(h1040)] I	DWP265 x KR2151	parental strain
DWP280	lev-11(ups184) unc-54(+)/hIn1[lev-11(+) unc-54(h1040)] I	CRISPR N2 x KR2151	unbalanced isolate in 3D
DWP276	lev-11(ups182) I	CRISPR N2	2B
DWP272	lev-11(ups175) I; upsEx179[Pmyo-2::mCh::lev-11E Prab-3::gfp]	DWP267 injected	2B, 3E, 4B
DWP275	lev-11(ups175) I; upsEx178[Pmyo-2::mCh::lev-11E Prab-3::gfp]	DWP267 injected	not shown
DWP276	lev-11(ups182) I	CRISPR N2	not shown
DWP282	lev-11(ups184) I; upsEx185[Pmyo-2::mCh::lev-11E Pmyo-3::gfp Prab-3::gfp]	DWP280 injected, lev-11(-) segregant	2B, 3E,F, 4A, 6A,B, 7C, 8C
DWP312	lev-11(ups175) I; qaIs8001[fhod-1::gfp mini-unc-119]; upsEx178[Pmyo-2::mCH::lev-11E Prab-3::gfp]	DWP3 x DWP275	5
DWP323	fhod-1(tm2363) lev-11(ups184) I; upsEx185[Pmyo-2::mCh::lev-11E Pmyo-3::gfp Prab-3::gfp]	XA8032 x DWP282	6A,B
KR2151	hIn1[unc-54(h1040)] I	CGC‡	parental strain
N2	Bristol wild-type	CGC‡	2A,B, 3A-F, 7B,C, 8A,B,C
RSL62	atn-1 (ftw35 atn-1::mCherry) V	Ryan Littlefield; Kimmich et al., 2024	parental strain
XA8001	fhod-1 (tm2363) I	Mi-Mi et al., 2012	8A,B,C
XA8032	fhod-1(tm2363) I; him-5(e1461) V	XA8001 x CB1467	parental strain
†Reference to parental strain or isolation of strains produced in this study
‡Caenorhabditis Genetic Center (University of Minnesota, Minneapolis, MN)
